# A topographical atlas of αSyn dosage and cell-type expression in the mouse brain and periphery

**DOI:** 10.1101/2023.10.05.559770

**Authors:** Haley M. Geertsma, Zoe A. Fisk, Lillian Sauline, Alice Prigent, Kevin Kurgat, Steve M. Callaghan, aSCENT-PD consortium, Michael X. Henderson, Maxime W.C. Rousseaux

## Abstract

Parkinson’s disease (PD) is the second most common neurodegenerative disease worldwide and presents pathologically with Lewy pathology and dopaminergic neuron loss. Lewy pathology contains aggregated αSynuclein (αSyn), a protein encoded by the *SNCA* gene which is also mutated or duplicated in a subset of familial PD cases. Due to its predominant presynaptic localization, immunostaining for the protein results in diffuse signal, providing little insight into the types of cells expressing αSyn. As a result, insight into αSyn expression-driven cellular vulnerability has been difficult to ascertain. Using a combination of knock-in mice that target αSyn to the nucleus of cells (*Snca^NLS^*) and *in situ* hybridization of *Snca* in wild-type mice, we systematically map the topography and cell types expressing αSyn in the mouse brain, spinal cord, retina, and gut. We find a high degree of correlation between αSyn protein and RNA levels across multiple brain regions and further identify cell types with low and high αSyn. We found that αSyn is highly expressed in neurons, particularly those involved in PD and to a lower extent in non-neuronal cell types, notably those of oligodendrocyte lineage. We also find that αSyn is devoid in certain neuron types (e.g. ChAT-positive motor neurons), and that all enteric neurons express αSyn to a certain degree. Taken together, this atlas provides much-needed insight into the cellular topography of αSyn, and provides a quantitative map to test assumptions about the role of αSyn in network vulnerability in PD and other αSynucleinopathies.
