## Supplemental Table 1 for "A topographical atlas of αSyn dosage and cell-type expression in the mouse brain and periphery"

### Sheet: Sheet1
Antibodies (alphabetical)	Provider, Catalog #, RRID	Species	Application	Concentration
Primary Antibodies
αSynuclein	BD Biosciences Cat# 610787, RRID:AB_398108	Mouse	Immunofluoresence, ⍺SynNLS Atlas	1:2000
	BD Biosciences Cat# 610787, RRID:AB_398108		Immunofluoresence, cell-specific staining & Immunohistochemistry, ⍺Syn DAB Atlas	1:1000
	Cell Signaling Technology, Cat# 4179, RRID:AB_1904156	Rabbit	ENS immunofluoresence	1:250
Calbindin D28K	Invitrogen, Cat# PA5-85669, RRID:AB_2792808	Rabbit	Immunofluoresence, cell-specific staining	1:1000
Calretinin	Invitrogen, Cat# PA5-143562, RRID:AB_2942791	Chicken	Immunofluoresence, cell-specific staining	1:1000
Choline acetyltransferase (ChAT)	EMD Millilpore, Cat# AB144P, RRID:AB_2079751	Goat	Immunofluoresence, cell-specific staining	1:200
DAPI	Millipore Sigma, Cat# D9542	-	Immunofluoresence, cell-specific staining	1:1000
Flag (DDDDK)	Abcam, Cat# ab1257, RRID:AB_299216	Goat	Immunofluoresence, ⍺Syn 3D Atlas	4µg	*This antibody has since been discontinued
HuC/HuD	ThermoFisher Scientific, Cat# A-21271, RRID:AB_221448	Mouse	ENS immunofluoresence	1:100
Iba1	Fujifilm Wako, Cat# 019-19741, RRID:AB_839504	Rabbit	Immunofluoresence, cell-specific staining	1:1000
NeuN	Millipore Sigma, Cat# 3881957, RRID:AB_10807954	Rabbit	Immunofluoresence, ⍺SynNLS Atlas	1:500
	Cell Signaling Technologies, Cat# 12943S, RRID:AB_2630395	Rabbit	Immunofluoresence, cell-specific staining	1:1000
	EnCor Biotechnology, Cat# MCA-1B7, RRID:AB_2572267	Mouse	Immunofluoresence, ⍺Syn 3D Atlas	5µg
Olig2	R&D Systems, Cat# AF2418, RRID:AB_2157554	Goat	Immunofluoresence, cell-specific staining	1:200
Pax2	R&D Systems, Cat# AF3364-SP, RRID:AB_10889828	Goat	Immunofluoresence, cell-specific staining	1:200
Sox9	Abcam, Cat# ab185966, RRID:AB_2728660	Rabbit	Immunofluoresence, cell-specific staining	1:1000
Tuj1 (βIII-tubulin)	Sigma-Aldrich, Cat# T8660, RRID:AB_477590	Mouse	ENS immunofluoresence	1:500
Tyrosine hydroxylase	Millipore Cat# AB152, RRID:AB_390204	Rabbit	Immunofluoresence, cell-specific staining	1:1000
Secondary Antibodies	Provider (cat#)	Species	Application	Concentration
Donkey-anti-Goat Alexa Fluor 488	ThermoFisher Scientific, Cat# A32814, RRID:AB_2762838	Goat	Immunofluoresence	1:500
Goat-anti-Mouse IgG (H+L) Alexa Fluor 488	Thermo Fisher Scientific Cat# A-11001, RRID:AB_2534069	Mouse
Goat-anti-Mouse IgG2b Alexa Fluor 568	Thermo Fisher Scientific Cat# A-21144, RRID:AB_2535780
Donkey-anti-Mouse Alexa Fluor 594	ThermoFisher Scientific, Cat# R37115, RRID:AB_2556543
Goat-anti-Rabbit IgG (H+L) Alexa Fluor 647	ThermoFisher Scientific, Cat# A-21244, RRID:AB_2535812	Rabbit
Goat-anti-Chicken IgY (H+L) Alexa Fluor 647	Thermo Fisher Scientific Cat# A-21449, RRID:AB_2535866	Chicken
Goat-anti-Mouse IgG1 Alexa Fluor 488	Invitrogen, Cat# A21121, RRID:AB_2535764	Mouse		1:1000
Goat-anti-Rabbit Alexa Fluor 546	Invitrogen, Cat# A11010, RRID:AB_2534077	Rabbit
Staining Kits	Provider (cat#)	Species	Application	Concentration
VectaStain Elite ABC Peroxidase Kit	Vector Laboratories, Cat# PK-6102, RRID:AB_2336821	Mouse	Immunohistochemistry, ⍺Syn DAB Atlas	-
DAB Substrate Kit, Peroxidase HRP, with Nickel (3,3'-diaminobenzidine)	Vector Laboratories, Cat# SK-4100, RRID:AB_2336382	-	Immunohistochemistry, ⍺Syn DAB Atlas	-
