## Supplemental Table 2 for "A topographical atlas of αSyn dosage and cell-type expression in the mouse brain and periphery"

### Sheet: Sheet1
name	AVERAGE count All Samples	AVERAGE density (cells/mm^3) All Samples	AVERAGE intensity/voxel All Samples			Plotted Values
background	136440	389.381	112.54			name	AVERAGE count All Samples	AVERAGE density (cells/mm^3) All Samples	AVERAGE intensity/voxel All Samples	Intensity above backrgound
root	2868736	11405.8	1885.58			background	136440	389.381	112.54
Basic cell groups and regions	2746475	12206.1	1906.2			Pallidum	36397.5	7750.07	1690.63	1578.09
Cerebrum	2120116	15365.1	1846.14			Isocortex	1.21285e+06	19666.8	2039.44	1926.9
Cerebral cortex	1.85879e+06	16776.6	1870.57			Olfactory areas	321278	13761.4	2118.64	2006.1
Cortical plate	1752918	16483.6	1907.18			Cortical subplate	105868	23776	1027.61	915.066
Isocortex	1.21285e+06	19666.8	2039.44			Cerebral nuclei	261330	9612.36	1752.08	1639.54
Frontal pole, cerebral cortex	12712	26150.5	1452.12			Hippocampal formation	218788	10258.7	1266.13	1153.6
Frontal pole, layer 1	1751	13823.1	2026.89			Thalamus	47779.5	4704.28	2098.58	1986.04
Frontal pole, layer 2/3	3913	33444.4	1554.35			Hypothalamus	112376	14745.1	1615.08	1502.54
Frontal pole, layer 5	4928	26530.3	1066.93			fiber tracts	110106	4686.71	1615.24	1502.7
Frontal pole, layer 6a	2099	37377.9	1251.73			Midbrain	173310	9413.46	2304.98	2192.44
Frontal pole, layer 6b	21	39529.4	1884.83			Hindbrain	238146	9971.85	2045.64	1933.1
Somatomotor areas	268496	21960.4	2066.65			Cerebellum	54748	2031.13	1853.33	1740.79
Primary motor area	118418	20861.7	2132.34
Primary motor area, Layer 1	3406.5	5120.03	3115.16
Primary motor area, Layer 2/3	36083.5	19561.3	2182.9
Primary motor area, Layer 5	43287.5	26450.3	1916.88
Primary motor area, Layer 6a	35484	24673	1880.7
Primary motor area, Layer 6b	157	1712.92	1936.77
Secondary motor area	150078	22912.6	2008.52
Secondary motor area, layer 1	3921	3380.58	2426.86
Secondary motor area, layer 2/3	40196	21124	2015.12
Secondary motor area, layer 5	65051	28768.3	1759.34
Secondary motor area, layer 6a	40382.5	33965.6	2058.03
Secondary motor area, layer 6b	527.5	14184.9	2383.84
Somatosensory areas	227040	13622.9	2118.53
Primary somatosensory area	157478	12955.4	2187.41
Primary somatosensory area, nose	15148	10034.7	2183.7
Primary somatosensory area, nose, layer 1	834	4118.2	591.107
Primary somatosensory area, nose, layer 2/3	1233	3851.24	3154.99
Primary somatosensory area, nose, layer 4	2409.5	8795.3	2381.36
Primary somatosensory area, nose, layer 5	4953.5	17471.7	2515.76
Primary somatosensory area, nose, layer 6a	5403.5	13423.3	1862.09
Primary somatosensory area, nose, layer 6b	314.5	11702.3	1884.79
Primary somatosensory area, barrel field	31830.5	10122.5	2148.78
Primary somatosensory area, barrel field, layer 1	1883	4489.01	1568.26
Primary somatosensory area, barrel field, layer 2/3	3742	4936.06	2595.59
Primary somatosensory area, barrel field, layer 4	7942	12382.8	2230.44
Primary somatosensory area, barrel field, layer 5	7886	13052.2	2101.85
Primary somatosensory area, barrel field, layer 6a	9122.5	14061.7	1971.27
Primary somatosensory area, barrel field, layer 6b	1255	17276.8	2085.69
Primary somatosensory area, lower limb	17364.5	14764.6	2280.89
Primary somatosensory area, lower limb, layer 1	762	5081.06	2392.09
Primary somatosensory area, lower limb, layer 2/3	2565	7932.73	2110.32
Primary somatosensory area, lower limb, layer 4	3211.5	23554.4	3172.57
Primary somatosensory area, lower limb, layer 5	5381.5	19379.7	2220.39
Primary somatosensory area, lower limb, layer 6a	5366	20342.6	2061.82
Primary somatosensory area, lower limb, layer 6b	78.5	3143.93	1983.66
Primary somatosensory area, mouth	52653.5	16944	2381.2
Primary somatosensory area, mouth, layer 1	2229	5683.05	2266.61
Primary somatosensory area, mouth, layer 2/3	6696	8931.54	2976.15
Primary somatosensory area, mouth, layer 4	12154	25672.7	2637.41
Primary somatosensory area, mouth, layer 5	13885	22790.3	2335.47
Primary somatosensory area, mouth, layer 6a	17385	21058.4	1828.45
Primary somatosensory area, mouth, layer 6b	304.5	5310.08	1779.75
Primary somatosensory area, upper limb	22579.5	11971.2	2014.64
Primary somatosensory area, upper limb, layer 1	879	3800.82	2715.19
Primary somatosensory area, upper limb, layer 2/3	2280.5	4660.32	2116.92
Primary somatosensory area, upper limb, layer 4	5645	21575.4	2165.51
Primary somatosensory area, upper limb, layer 5	5445.5	13744.8	1780.03
Primary somatosensory area, upper limb, layer 6a	8209.5	17447.3	1695.17
Primary somatosensory area, upper limb, layer 6b	120	3226.89	1925.52
Primary somatosensory area, trunk	10804	15426.4	1889.93
Primary somatosensory area, trunk, layer 1	649	6355.93	2624.87
Primary somatosensory area, trunk, layer 2/3	2295	10850.3	1759.31
Primary somatosensory area, trunk, layer 4	2130	27797.7	2088.84
Primary somatosensory area, trunk, layer 5	3487.5	19729.5	1740.94
Primary somatosensory area, trunk, layer 6a	2006	17258.2	1636.2
Primary somatosensory area, trunk, layer 6b	236.5	13822.8	1576.52
Primary somatosensory area, unassigned	7098.5	11245.1	2055.2
Primary somatosensory area, unassigned, layer 1	362.5	4366.65	2071.48
Primary somatosensory area, unassigned, layer 2/3	789	4754.8	2374.23
Primary somatosensory area, unassigned, layer 4	1847	19675.1	2083.25
Primary somatosensory area, unassigned, layer 5	1576	12234.8	1989.76
Primary somatosensory area, unassigned, layer 6a	2367	16056	1746.36
Primary somatosensory area, unassigned, layer 6b	157	12882.1	1914.88
Supplemental somatosensory area	69561.5	15421.9	1934.49
Supplemental somatosensory area, layer 1	3003	4816.72	1161.97
Supplemental somatosensory area, layer 2/3	8176.5	7624.89	2729.13
Supplemental somatosensory area, layer 4	13855.5	23779.9	2092.92
Supplemental somatosensory area, layer 5	22398	20496.3	1918.41
Supplemental somatosensory area, layer 6a	20288.5	19577	1532.63
Supplemental somatosensory area, layer 6b	1840	17864.1	1620.45
Gustatory areas	19153.5	21671.1	1699.44
Gustatory areas, layer 1	645	6523.39	2428.52
Gustatory areas, layer 2/3	3663.5	18225	1979.77
Gustatory areas, layer 4	2178.5	29520.2	1663.3
Gustatory areas, layer 5	6793.5	24960.3	1435.27
Gustatory areas, layer 6a	5717.5	26144.6	1472.34
Gustatory areas, layer 6b	155.5	8064.83	1448.16
Visceral area	29839	25365.9	1659.97
Visceral area, layer 1	1411	8453.85	1758.74
Visceral area, layer 2/3	7621.5	28115.5	2165.73
Visceral area, layer 4	3619.5	39727	1875.55
Visceral area, layer 5	9577.5	27148.6	1508.3
Visceral area, layer 6a	7060	26237.7	1247.01
Visceral area, layer 6b	549.5	21641.8	1225.69
Auditory areas	50142	17306.6	2082.85
Dorsal auditory area	6659.5	10971.7	2114.03
Dorsal auditory area, layer 1	313.5	3175.69	2713.15
Dorsal auditory area, layer 2/3	1040.5	6365.74	2460.51
Dorsal auditory area, layer 4	840.5	12659.9	2151.27
Dorsal auditory area, layer 5	3354	19589	1808.35
Dorsal auditory area, layer 6a	896	9724.27	1478.32
Dorsal auditory area, layer 6b	215	14288.7	1520.8
Primary auditory area	16970.5	15785.1	2166.28
Primary auditory area, layer 1	1129.5	5986.09	2750.94
Primary auditory area, layer 2/3	1344	5701.71	2503.52
Primary auditory area, layer 4	2647	22554.7	2498.99
Primary auditory area, layer 5	8857.5	24804.4	1899.54
Primary auditory area, layer 6a	2317	15547.1	1381.35
Primary auditory area, layer 6b	675.5	24831.7	1435.8
Posterior auditory area	5016	16429.1	2727.48
Posterior auditory area, layer 1	230.5	4106.9	4206.56
Posterior auditory area, layer 2/3	509	6948.81	3229.14
Posterior auditory area, layer 4	974.5	26205	2706.97
Posterior auditory area, layer 5	2177	24001.4	1961.46
Posterior auditory area, layer 6a	899	22868	1739.21
Posterior auditory area, layer 6b	226	25874.8	1563.03
Ventral auditory area	21496	23624.4	1699.87
Ventral auditory area, layer 1	1399	9698.44	1888.14
Ventral auditory area, layer 2/3	3181	16573.1	2182.02
Ventral auditory area, layer 4	3029.5	28259.4	1827.93
Ventral auditory area, layer 5	9432	31230.2	1512.1
Ventral auditory area, layer 6a	3727.5	26398.1	1212.93
Ventral auditory area, layer 6b	727	31205.9	1245.6
Visual areas	142570	21194	1686.22
Anterolateral visual area	4885	12948.4	2033.62
Anterolateral visual area, layer 1	270	4631.47	2398.16
Anterolateral visual area, layer 2/3	665	6715.05	2398.31
Anterolateral visual area, layer 4	1259	24182.5	2210.57
Anterolateral visual area, layer 5	1764	17374	1763.98
Anterolateral visual area, layer 6a	777.5	14044.6	1500.53
Anterolateral visual area, layer 6b	149.5	13610.2	1173.26
Anteromedial visual area	9789.5	24755.1	1694.6
Anteromedial visual area, layer 1	314	4648.62	2194.04
Anteromedial visual area, layer 2/3	1504.5	14490.3	1769.31
Anteromedial visual area, layer 4	919	30506.2	1844.8
Anteromedial visual area, layer 5	4036	35569.3	1443.25
Anteromedial visual area, layer 6a	2610	38285.6	1466.22
Anteromedial visual area, layer 6b	406	32974.6	1602.63
Lateral visual area	13999	22843.3	1739.13
Lateral visual area, layer 1	1043	11287.1	2088.86
Lateral visual area, layer 2/3	2118	14033.8	2130.17
Lateral visual area, layer 4	3378	37696.9	1704.62
Lateral visual area, layer 5	3800	24170.1	1513.53
Lateral visual area, layer 6a	3082	29732.9	1350.11
Lateral visual area, layer 6b	578	30396.1	1155.45
Primary visual area	68516.5	19381.4	1568.71
Primary visual area, layer 1	3338	5288.97	1844.91
Primary visual area, layer 2/3	10239	10238.8	1730.44
Primary visual area, layer 4	15496	30254.5	1497.98
Primary visual area, layer 5	20519.5	26441.6	1339.13
Primary visual area, layer 6a	16243.5	30388.3	1401.92
Primary visual area, layer 6b	2680.5	32978.1	1244.57
Posterolateral visual area	7513	18984.2	1686.59
Posterolateral visual area, layer 1	804	8520.62	2135.02
Posterolateral visual area, layer 2/3	1315.5	12618.7	1673.44
Posterolateral visual area, layer 4	324	18125.9	1462.87
Posterolateral visual area, layer 5	3276.5	26977.5	1449.4
Posterolateral visual area, layer 6a	1637.5	30553.9	1595.36
Posterolateral visual area, layer 6b	155.5	36859.3	1087.88
posteromedial visual area	14848.5	28415.6	1651.08
posteromedial visual area, layer 1	728	7717.74	2062.69
posteromedial visual area, layer 2/3	2710	18490.4	1781.61
posteromedial visual area, layer 4	1871	37989.8	1725.59
posteromedial visual area, layer 5	5350	37392.2	1407.37
posteromedial visual area, layer 6a	3521.5	46574.9	1362
posteromedial visual area, layer 6b	668	48692.5	1363.82
Laterointermediate area	6876.5	27914.2	1937.44
Laterointermediate area, layer 1	402	10773.9	2417.88
Laterointermediate area, layer 2/3	993	16992.5	2330.05
Laterointermediate area, layer 4	1339	46905.3	1921.71
Laterointermediate area, layer 5	2498	33621.9	1701.76
Laterointermediate area, layer 6a	1329	33619	1488.24
Laterointermediate area, layer 6b	315.5	38387.8	1366.2
Postrhinal area	16142	25161.7	2022.06
Postrhinal area, layer 1	1156	9224.94	2776.99
Postrhinal area, layer 2/3	3879.5	20756.4	2216.72
Postrhinal area, layer 4	1107.5	36611.6	2089.5
Postrhinal area, layer 5	6052	31423.7	1665.84
Postrhinal area, layer 6a	3360.5	37300	1454.31
Postrhinal area, layer 6b	586.5	35816.8	1160.23
Anterior cingulate area	55617.5	19966.6	3233.41
Anterior cingulate area, dorsal part	35941.5	22843.8	2865.63
Anterior cingulate area, dorsal part, layer 1	696	2273	3603.71
Anterior cingulate area, dorsal part, layer 2/3	4743.5	15462.2	3348.06
Anterior cingulate area, dorsal part, layer 5	16936	28334.4	2330.88
Anterior cingulate area, dorsal part, layer 6a	13068.5	37318.6	2727.75
Anterior cingulate area, dorsal part, layer 6b	497.5	39899.7	2621.32
Anterior cingulate area, ventral part	19676	16232	3699.31
Anterior cingulate area, ventral part, layer 1	404	1687.84	4969.61
Anterior cingulate area, ventral part, layer 2/3	2160.5	8250.61	4284.93
Anterior cingulate area, ventral part, layer 5	11562	23206.7	3084.25
Anterior cingulate area, ventral part, 6a	4630	25485.5	3002.54
Anterior cingulate area, ventral part, 6b	919.5	29601.6	2951.13
Prelimbic area	37072.5	30650.3	2922.37
Prelimbic area, layer 1	1715.5	6486.59	3654.37
Prelimbic area, layer 2/3	6844	32376.1	3603.06
Prelimbic area, layer 5	17660	35970.8	2505.13
Prelimbic area, layer 6a	10403	44840.5	2378.45
Prelimbic area, layer 6b	450	41982.5	2789.19
Infralimbic area	10204.5	24102.7	3152.09
Infralimbic area, layer 1	554	7194.81	4041.74
Infralimbic area, layer 2/3	1467	20513	3525.67
Infralimbic area, layer 5	4477.5	26823.9	2893.94
Infralimbic area, layer 6a	3494	34093	2659.32
Infralimbic area, layer 6b	212	38876.8	3036.68
Orbital area	73514.5	24878.4	1815.96
Orbital area, lateral part	28972.5	21247.4	1519.67
Orbital area, lateral part, layer 1	1008.5	5385.4	950.451
Orbital area, lateral part, layer 2/3	5954.5	19168.5	1202.74
Orbital area, lateral part, layer 5	14522	24039.3	1611.71
Orbital area, lateral part, layer 6a	7093	29697.2	2009.23
Orbital area, lateral part, layer 6b	394.5	17352.6	2870.11
Orbital area, medial part	20786.5	29565	2643.49
Orbital area, medial part, layer 1	3219	14930.9	3014.9
Orbital area, medial part, layer 2/3	6192.5	39529.2	3346.01
Orbital area, medial part, layer 5	7514	31881.2	2116.59
Orbital area, medial part, layer 6a	3800.5	40769.7	1971.65
Orbital area, medial part, layer 6b	60.5	31479.7	2254.5
Orbital area, ventrolateral part	23755.5	26742.7	1627.1
Orbital area, ventrolateral part, layer 1	2815.5	14579.8	1718.78
Orbital area, ventrolateral part, layer 2/3	7852	30005.3	1668.01
Orbital area, ventrolateral part, layer 5	8562	27672.4	1480.76
Orbital area, ventrolateral part, layer 6a	4392	36859.2	1740.53
Orbital area, ventrolateral part, layer 6b	134	27139.2	2258.68
Agranular insular area	86729.5	21970	1261.26
Agranular insular area, dorsal part	47152	25314	1337.5
Agranular insular area, dorsal part, layer 1	2777.5	12067.1	1314.53
Agranular insular area, dorsal part, layer 2/3	12608.5	27259.8	1285.79
Agranular insular area, dorsal part, layer 5	19891	26322.8	1219.36
Agranular insular area, dorsal part, layer 6a	11715.5	29996.5	1618.31
Agranular insular area, dorsal part, layer 6b	159.5	6711.37	1742.74
Agranular insular area, posterior part	20127	16526.3	1125.15
Agranular insular area, posterior part, layer 1	600	2832.07	1323.65
Agranular insular area, posterior part, layer 2/3	7741.5	19279.2	1198.33
Agranular insular area, posterior part, layer 5	7320.5	19457.3	979.871
Agranular insular area, posterior part, layer 6a	4230	19419	1048.1
Agranular insular area, posterior part, layer 6b	235	22582.6	1041.84
Agranular insular area, ventral part	19450.5	22432.2	1280.26
Agranular insular area, ventral part, layer 1	650	5196.1	1093.85
Agranular insular area, ventral part, layer 2/3	7249.5	24393.7	1198.2
Agranular insular area, ventral part, layer 5	9110.5	25321.2	1357.53
Agranular insular area, ventral part, layer 6a	2428	29088.7	1506.57
Agranular insular area, ventral part, layer 6b	12.5	8163.27	2158.86
Retrosplenial area	98857.5	18804.4	2218.7
Retrosplenial area, lateral agranular part	28287.5	24027.2	2127.87
Retrosplenial area, lateral agranular part, layer 1	1941.5	7676.28	2353.39
Retrosplenial area, lateral agranular part, layer 2/3	6910.5	20614.9	2338.97
Retrosplenial area, lateral agranular part, layer 5	11450.5	31284.2	1949.41
Retrosplenial area, lateral agranular part, layer 6a	7378.5	35946.1	1850.84
Retrosplenial area, lateral agranular part, layer 6b	606.5	33900.4	1929.59
Retrosplenial area, dorsal part	40775.5	21501.6	2008.43
Retrosplenial area, dorsal part, layer 1	3234.5	7845.67	2126.67
Retrosplenial area, dorsal part, layer 2/3	6134	12596.7	1979.49
Retrosplenial area, dorsal part, layer 5	17672	29361.6	2020.17
Retrosplenial area, dorsal part, layer 6a	13112	34569.2	1901.6
Retrosplenial area, dorsal part, layer 6b	623	38937.5	1983.63
Retrosplenial area, ventral part	29794.5	13645.6	2448.73
Retrosplenial area, ventral part, layer 1	1625.5	3360.86	3418.42
Retrosplenial area, ventral part, layer 2/3	3499.5	6873.98	3017.38
Retrosplenial area, ventral part, layer 5	16527.5	19748.3	1918.58
Retrosplenial area, ventral part, layer 6a	7446	22578.6	1547.11
Retrosplenial area, ventral part, layer 6b	696	28981.1	1923.22
Posterior parietal association areas	17481	14248.4	1551.92
Anterior area	12243	17029.7	1657.22
Anterior area, layer 1	629.5	5248.57	2476.15
Anterior area, layer 2/3	2145	10074.1	1626.5
Anterior area, layer 4	2568	33082.1	1726.83
Anterior area, layer 5	4264	24031	1373.19
Anterior area, layer 6a	2317.5	20813.9	1307.35
Anterior area, layer 6b	319	16228.9	1374.37
Rostrolateral visual area	5238	10312	1407.07
Rostrolateral area, layer 1	326	3840.94	1898.58
Rostrolateral area, layer 2/3	732.5	5313.99	1452.36
Rostrolateral area, layer 4	2055	28126.6	1534.86
Rostrolateral area, layer 5	1472.5	12037.3	1154.43
Rostrolateral area, layer 6a	554	7319.57	1140.76
Rostrolateral area, layer 6b	98	6922.74	1018.99
Temporal association areas	45435	29293.7	2207.61
Temporal association areas, layer 1	3219.5	12196.5	2968.69
Temporal association areas, layer 2/3	10177.5	29224.7	2838.98
Temporal association areas, layer 4	5437	34866.5	2422.7
Temporal association areas, layer 5	15597.5	32774.3	1753.12
Temporal association areas, layer 6a	9561.5	36288.7	1414.77
Temporal association areas, layer 6b	1442	33173.3	1337.57
Perirhinal area	9998	25311.4	2349.54
Perirhinal area, layer 1	1773.5	15986.5	2752.17
Perirhinal area, layer 2/3	5156.5	30961.3	2614.69
Perirhinal area, layer 5	2179.5	25946.4	1567.57
Perirhinal area, layer 6a	804.5	29796.3	1536.67
Perirhinal area, layer 6b	84	12892.1	1460.29
Ectorhinal area	27989.5	32692	2032.38
Ectorhinal area/Layer 1	2744	21359.3	2609.68
Ectorhinal area/Layer 2/3	9198.5	38479.9	2807.46
Ectorhinal area/Layer 5	8475	32056.7	1685.75
Ectorhinal area/Layer 6a	6873	35288.6	1280.23
Ectorhinal area/Layer 6b	699	23694.9	1239.08
Olfactory areas	321278	13761.4	2118.64
Main olfactory bulb	77008.5	9355.59	3418.82
Accessory olfactory bulb	3540	10862	2016.22
Accessory olfactory bulb, glomerular layer	194.5	2520.86	1013.44
Accessory olfactory bulb, granular layer	1502.5	13628.1	2775.32
Accessory olfactory bulb, mitral layer	1843	13306.9	1973.92
Anterior olfactory nucleus	55495	22790.3	1596.69
Taenia tecta	16200	22352.1	3161.11
Taenia tecta, dorsal part	9390.5	25774.8	3728.24
Taenia tecta, ventral part	6809.5	18892.3	2579.93
Dorsal peduncular area	5130.5	20385.7	3455.81
Piriform area	83313.5	14406.3	979.301
Nucleus of the lateral olfactory tract	3006.5	18869.9	1236.79
Nucleus of the lateral olfactory tract, molecular layer	258.5	4640.67	1350.05
Nucleus of the lateral olfactory tract, pyramidal layer	2050.5	27460.1	1242.94
Nucleus of the lateral olfactory tract, layer 3	697.5	24090.7	1005.03
Cortical amygdalar area	29884	18303	801.966
Cortical amygdalar area, anterior part	6838	17802.2	874.306
Cortical amygdalar area, posterior part	23046	18457.1	780.106
Cortical amygdalar area, posterior part, lateral zone	11489.5	19116.8	736.23
Cortical amygdalar area, posterior part, medial zone	11556.5	17844.9	820.737
Piriform-amygdalar area	10085.5	16931.3	901.665
Postpiriform transition area	11222.5	16052.6	912.228
Hippocampal formation	218788	10258.7	1266.13
Hippocampal region	58638	4940.64	1297.9
Ammon's horn	54851.5	6472.32	1206.99
Field CA1	32307	6328.4	1091.98
Field CA2	1389	5849.96	1173.96
Field CA3	21155.5	6754.06	1402.96
Dentate gyrus	3701	1121.87	1442.09
Dentate gyrus, molecular layer	1938	898.672	1303.59
Dentate gyrus, polymorph layer	665.5	1946.71	1756.77
Dentate gyrus, granule cell layer	1097.5	1370.88	1683.19
Fasciola cinerea	51.5	1654.62	3460.55
Induseum griseum	34	534.25	4597.12
Retrohippocampal region	157521	17033.7	1222.82
Entorhinal area	110332	19338.6	1277.82
Entorhinal area, lateral part	65876.5	20650.5	1500.15
Entorhinal area, lateral part, layer 1	8200.5	16706.9	2240.09
Entorhinal area, lateral part, layer 2	20291.5	25323.3	1950.54
Entorhinal area, lateral part, layer 3	8547	12992.8	1189.39
Entorhinal area, lateral part, layer 5	17164	24015.6	1118.13
Entorhinal area, lateral part, layer 6a	11673.5	22218.7	1006.2
Entorhinal area, medial part, dorsal zone	44455	17674.6	993.188
Entorhinal area, medial part, dorsal zone, layer 1	7828.5	12568.3	1132.61
Entorhinal area, medial part, dorsal zone, layer 2	8520	13528.5	1055.97
Entorhinal area, medial part, dorsal zone, layer 3	10738	21831.4	992.097
Entorhinal area, medial part, dorsal zone, layer 5	11338	24824.9	834.341
Entorhinal area, medial part, dorsal zone, layer 6	6030.5	19208.3	814.801
Parasubiculum	2616.5	5614.24	919.811
Postsubiculum	6440.5	11922	1588.74
Presubiculum	1848	3999.46	1042.11
Subiculum	18182	17283	968.316
Prosubiculum	9463.5	14561.7	956.297
Hippocampo-amygdalar transition area	5588	26518.8	1319.75
Area prostriata	3051	18902.6	1809.73
Cortical subplate	105868	23776	1027.61
Claustrum	7813	28381.9	1564.43
Endopiriform nucleus	27441.5	19675.1	1018.86
Endopiriform nucleus, dorsal part	21383	23542.7	1122.23
Endopiriform nucleus, ventral part	6058.5	12454	828.948
Lateral amygdalar nucleus	7923.5	18859.2	956.082
Basolateral amygdalar nucleus	29315.5	30866.5	1001.97
Basolateral amygdalar nucleus, anterior part	14131.5	36699.2	1112.27
Basolateral amygdalar nucleus, posterior part	10785.5	30345.6	1046.64
Basolateral amygdalar nucleus, ventral part	4398.5	21018.7	725.365
Basomedial amygdalar nucleus	18801	25304.2	809.364
Basomedial amygdalar nucleus, anterior part	6633	17266.4	694.664
Basomedial amygdalar nucleus, posterior part	12168	33908.9	930.257
Posterior amygdalar nucleus	11854.5	24551.4	1222.24
Cerebral nuclei	261330	9612.36	1752.08
Striatum	224932	10001.2	1764.84
Striatum dorsal region	110573	8498.96	1840.77
Caudoputamen	110573	8498.96	1840.77
Striatum ventral region	64243	14856.2	1638.25
Nucleus accumbens	52704	23970.2	2121.62
Fundus of striatum	2245	10407.8	1277.69
Olfactory tubercle	9294	4866.29	1118.47
Lateral septal complex	13005.5	7281.47	2264.5
Lateral septal nucleus	11781.5	7715.46	2202.54
Lateral septal nucleus, caudal (caudodorsal) part	1218	4331.87	2397.36
Lateral septal nucleus, rostral (rostroventral) part	6963	7393.68	2241.8
Lateral septal nucleus, ventral part	3600.5	11840.7	1891.29
Septofimbrial nucleus	1081	4492.47	2505.21
Septohippocampal nucleus	143	7736.26	4204.16
Striatum-like amygdalar nuclei	22920	11322.5	955.005
Anterior amygdalar area	2666.5	10775.8	1015
Bed nucleus of the accessory olfactory tract	87.5	7017.54	1779.67
Central amygdalar nucleus	7945	12061.9	929.662
Central amygdalar nucleus, capsular part	2398	15483.5	978.331
Central amygdalar nucleus, lateral part	2473	19036.8	1000.75
Central amygdalar nucleus, medial part	3074	8221.31	884.975
Intercalated amygdalar nucleus	1643	18011.6	882.907
Medial amygdalar nucleus	10578	10427.3	954.006
Pallidum	36397.5	7750.07	1690.63
Pallidum, dorsal region	884	889.043	1890.08
Globus pallidus, external segment	575.5	735.287	1973.6
Globus pallidus, internal segment	308.5	1457.66	1577.56
Pallidum, ventral region	14916	8793.35	1247.04
Substantia innominata	12067	7970.03	1270.05
Magnocellular nucleus	2849	15633.7	1056.09
Pallidum, medial region	8545.5	11153.5	2562.1
Medial septal complex	7419	12660.1	2291.45
Medial septal nucleus	1174	5488.39	2970.97
Diagonal band nucleus	6245	16782.7	1897.77
Triangular nucleus of septum	1126.5	6252.91	3412.36
Pallidum, caudal region	8393.5	12452.1	1653.15
Bed nuclei of the stria terminalis	8360	12472.7	1652.76
Bed nucleus of the anterior commissure	33.5	8823.05	1721.18
Brain stem	571611	9515.67	2075.83
Interbrain	160156	9008.72	1885.94
Thalamus	47779.5	4704.28	2098.58
Thalamus, sensory-motor cortex related	6814	2040.03	1869.37
Ventral group of the dorsal thalamus	3655.5	1504.68	1921.49
Ventral anterior-lateral complex of the thalamus	185	453.154	2350.71
Ventral medial nucleus of the thalamus	1615.5	3484.38	2206.69
Ventral posterior complex of the thalamus	852.5	601.451	1697.59
Ventral posterolateral nucleus of the thalamus	20	45.6654	1594.53
Ventral posterolateral nucleus of the thalamus, parvicellular part	76	1537.29	2419.88
Ventral posteromedial nucleus of the thalamus	23	27.9582	1574.94
Ventral posteromedial nucleus of the thalamus, parvicellular part	733.5	6833.19	2764
Posterior triangular thalamic nucleus	1002.5	7154.33	1923.25
Subparafascicular nucleus	1703.5	16711.2	2745.46
Subparafascicular nucleus, magnocellular part	838	24039.4	3043.51
Subparafascicular nucleus, parvicellular part	865.5	12902.9	2591.63
Subparafascicular area	945	14055.3	3427.73
Peripeduncular nucleus	167	5408.91	1086.18
Geniculate group, dorsal thalamus	343	482.642	1435.05
Medial geniculate complex	213	608.544	1230.15
Medial geniculate complex, dorsal part	49	568.734	1281.74
Medial geniculate complex, ventral part	50.5	364.374	1108.4
Medial geniculate complex, medial part	113.5	906.075	1324.22
Dorsal part of the lateral geniculate complex	130	360.454	1603.58
Dorsal part of the lateral geniculate complex, shell	93.5	903.382	2118.59
Dorsal part of the lateral geniculate complex, core	34	162.558	1389.99
Dorsal part of the lateral geniculate complex, ipsilateral zone	2.5	52.0833	1427.99
Thalamus, polymodal association cortex related	37289.5	5866.43	2220.36
Lateral group of the dorsal thalamus	2749.5	1784.47	1685.09
Lateral posterior nucleus of the thalamus	1086.5	1803.65	1544.7
Posterior complex of the thalamus	79	126.189	1783.76
Posterior limiting nucleus of the thalamus	921.5	8954.75	1857.51
Suprageniculate nucleus	362.5	3989	1558.07
Ethmoid nucleus of the thalamus	300	2529.98	1830.85
Anterior group of the dorsal thalamus	6150.5	5698.45	2061.04
Anteroventral nucleus of thalamus	746	3583.85	1755.64
Anteromedial nucleus	1990	9686.64	2498.37
Anteromedial nucleus, dorsal part	1180.5	9640.42	2535.17
Anteromedial nucleus, ventral part	809.5	9754.85	2443.99
Anterodorsal nucleus	1170	14642.2	1831.06
Interanteromedial nucleus of the thalamus	334	15467.4	4052.29
Interanterodorsal nucleus of the thalamus	1201.5	21259.6	2679.03
Lateral dorsal nucleus of thalamus	709	1396.44	1899.16
Medial group of the dorsal thalamus	8003.5	7924.26	2662.49
Intermediodorsal nucleus of the thalamus	1234	13551.1	4249.99
Mediodorsal nucleus of thalamus	5596	8118.6	2500.13
Submedial nucleus of the thalamus	199.5	1296.11	2780.02
Perireunensis nucleus	974	12860.7	2024.52
Midline group of the dorsal thalamus	8349	13873.8	3373.62
Paraventricular nucleus of the thalamus	5072.5	22338.1	4168.04
Parataenial nucleus	1852	16137.2	2946.91
Nucleus of reuniens	1134	5295.2	2746.39
Xiphoid thalamic nucleus	290.5	6345.39	3411.82
Intralaminar nuclei of the dorsal thalamus	9506	11795.9	2719.98
Rhomboid nucleus	255	5478.35	4353.25
Central medial nucleus of the thalamus	1602	12590.9	4558.54
Paracentral nucleus	1037.5	8691.1	2736.44
Central lateral nucleus of the thalamus	1863	10356.3	1972.28
Parafascicular nucleus	3817	15572.6	2402.62
Posterior intralaminar thalamic nucleus	931.5	10619.2	1371.19
Reticular nucleus of the thalamus	202.5	279.793	1578.46
Geniculate group, ventral thalamus	175.5	669.608	1215.89
Intergeniculate leaflet of the lateral geniculate complex	10	289.462	1242.94
Intermediate geniculate nucleus	15.5	1353.34	850.444
Ventral part of the lateral geniculate complex	149	735.973	1257.35
Subgeniculate nucleus	1	73.3104	831.011
Epithalamus	2153	6469.41	2697.24
Medial habenula	1164	7277.13	3826.23
Lateral habenula	989	5721.93	1648.57
Hypothalamus	112376	14745.1	1615.08
Periventricular zone	3207	8099.76	1934.84
Supraoptic nucleus	143.5	6082.12	1163.44
Accessory supraoptic group	70.5	23378.2	1337.51
Paraventricular hypothalamic nucleus	882.5	9203.19	1744.92
Periventricular hypothalamic nucleus, anterior part	162	6415.84	1769.1
Periventricular hypothalamic nucleus, intermediate part	716	6900.17	2676.33
Arcuate hypothalamic nucleus	1232.5	8534.03	1703.84
Periventricular region	15123.5	14651.9	1799.32
Anterodorsal preoptic nucleus	849	17194.9	1939.71
Anteroventral preoptic nucleus	965	20871.9	1490.18
Anteroventral periventricular nucleus	766.5	8266.94	2047.61
Dorsomedial nucleus of the hypothalamus	2841.5	14960.2	1487.9
Median preoptic nucleus	125	5598.32	3399.16
Medial preoptic area	6138.5	22072.3	1726.01
Vascular organ of the lamina terminalis	12.5	2730.38	1486.92
Posterodorsal preoptic nucleus	144	24641.7	1621.95
Parastrial nucleus	525	10902	1842.36
Periventricular hypothalamic nucleus, posterior part	428	6685.87	1557.11
Periventricular hypothalamic nucleus, preoptic part	776	10696.5	2282.77
Subparaventricular zone	582	10498.3	1599.54
Suprachiasmatic nucleus	178	5381.2	1884.48
Subfornical organ	21	1879.72	3686.45
Ventromedial preoptic nucleus	465.5	18585.2	2074.72
Ventrolateral preoptic nucleus	306	9104.6	1402.29
Hypothalamic medial zone	44027	22819.3	1987.71
Anterior hypothalamic nucleus	8290.5	23306.3	1224.56
Mammillary body	8619	16871.6	2404.5
Lateral mammillary nucleus	308.5	8009.74	1347.12
Medial mammillary nucleus	4671	17145.2	2312.44
Medial mammillary nucleus, median part	1147.5	28609.3	3137.03
Medial mammillary nucleus, lateral part	1098	10276.7	2066
Medial mammillary nucleus, medial part	1948	28686.6	2610.46
Medial mammillary nucleus, posterior part	103	5394.44	611.115
Medial mammillary nucleus, dorsal part	374.5	9731.22	2464.61
Supramammillary nucleus	2862.5	22349.6	3372.14
Tuberomammillary nucleus	777	10817.5	1612.77
Tuberomammillary nucleus, dorsal part	257	14504.4	3573.15
Tuberomammillary nucleus, ventral part	520	9610.16	981.404
Medial preoptic nucleus	5164	25377.9	1873.36
Dorsal premammillary nucleus	2486.5	37727.8	2860
Ventral premammillary nucleus	2228.5	22776.1	1530.78
Paraventricular hypothalamic nucleus, descending division	1004	15346.5	1672.51
Ventromedial hypothalamic nucleus	7158	26009.9	1346.64
Posterior hypothalamic nucleus	9076.5	25572.1	2761.25
Hypothalamic lateral zone	29622	10420.1	1312.31
Lateral hypothalamic area	13474.5	13014.5	1262.84
Lateral preoptic area	4440.5	15989.2	1344.92
Preparasubthalamic nucleus	102.5	16277.9	1248.87
Parasubthalamic nucleus	1763.5	21279	1406.75
Perifornical nucleus	1785	16611.9	1126.46
Retrochiasmatic area	507.5	6885.73	1155.49
Subthalamic nucleus	180.5	1851.58	1140.22
Tuberal nucleus	3113	11897.3	943.273
Zona incerta	4255	4726.46	1528.62
Fields of Forel	603	5013.25	2260.63
Median eminence	42.5	1046.15	226.456
Midbrain	173310	9413.46	2304.98
Midbrain, sensory related	20318.5	5920.63	1713.74
Superior colliculus, sensory related	8184	7569.89	1614.33
Superior colliculus, optic layer	3144	9762.55	1683.35
Superior colliculus, superficial gray layer	4129	7161.6	1589.86
Superior colliculus, zonal layer	911	4990.93	1570.78
Inferior colliculus	11110.5	4997.24	1778
Inferior colliculus, central nucleus	1586	2817.29	1811.06
Inferior colliculus, dorsal nucleus	5181	7836.09	2024.72
Inferior colliculus, external nucleus	4343.5	4346.96	1598.47
Nucleus of the brachium of the inferior colliculus	572.5	13039.1	1762.27
Nucleus sagulum	246.5	5008.25	1130.34
Parabigeminal nucleus	155.5	7018.34	883.477
Midbrain trigeminal nucleus	39	8375.84	1835.21
Subcommissural organ	10.5	1414.74	2041.24
Midbrain, motor related	112765	10580.6	2532.25
Substantia nigra, reticular part	941.5	1216.19	1814.04
Ventral tegmental area	4866.5	22763.9	3430.41
Paranigral nucleus	162	14561.8	3494.97
Midbrain reticular nucleus, retrorubral area	905.5	13090.6	1829.22
Midbrain reticular nucleus	24692	9611.11	2572.53
Superior colliculus, motor related	29818.5	10522.2	2292.53
Superior colliculus, motor related, deep gray layer	6868	11472.7	2675.87
Superior colliculus, motor related, deep white layer	2111.5	12642.5	2879.65
Superior colliculus, motor related, intermediate white layer	10516.5	10037.7	2319.97
Superior colliculus, motor related, intermediate gray layer	10322.5	10115.1	1948.89
Periaqueductal gray	39130	16659.5	3351.58
Precommissural nucleus	1320	15418.9	2800.78
Interstitial nucleus of Cajal	550.5	13789.4	3874.82
Nucleus of Darkschewitsch	1035	22592.1	5331.14
Supraoculomotor periaqueductal gray	498	23696.7	4488.91
Pretectal region	6589.5	6337.58	1867.94
Anterior pretectal nucleus	2640.5	4140.34	2010.09
Medial pretectal area	222.5	10077.8	1177.83
Nucleus of the optic tract	293.5	2856.45	1062.31
Nucleus of the posterior commissure	1637.5	11306.5	2219.51
Olivary pretectal nucleus	354.5	12178.2	1042.46
Posterior pretectal nucleus	842.5	11676.1	1223.78
Retroparafascicular nucleus	598.5	19257.9	2965.38
Cuneiform nucleus	1790	6494.7	1499.11
Red nucleus	2885.5	7317.51	2701.72
Oculomotor nucleus	240.5	14687	4502.24
Medial accesory oculomotor nucleus	57.5	7229.86	6298.12
Edinger-Westphal nucleus	111.5	7311.48	4184.21
Trochlear nucleus	49	13459.2	3600.71
Paratrochlear nucleus	79	9798.45	2690.96
Ventral tegmental nucleus	128.5	6729.95	2281.54
Anterior tegmental nucleus	164.5	7651.16	3190.72
Lateral terminal nucleus of the accessory optic tract	14	1552.86	1086.35
Dorsal terminal nucleus of the accessory optic tract	6	1060.77	1913.79
Medial terminal nucleus of the accessory optic tract	133.5	6218.34	2410.04
Midbrain, behavioral state related	8927.5	9685.55	2271.91
Substantia nigra, compact part	506	5115.96	2314.1
Pedunculopontine nucleus	4736.5	10640.5	1613.55
Midbrain raphe nuclei	3685	9756.74	3014.6
Interfascicular nucleus raphe	725	16372.6	3842.78
Interpeduncular nucleus	1089.5	6016.22	2758.78
Interpeduncular nucleus, rostral	179.5	4378.05	2827.76
Interpeduncular nucleus, caudal	193.5	5472.38	1197.4
Interpeduncular nucleus, apical	118.5	8757.51	2472
Interpeduncular nucleus, lateral	207.5	6696.92	3013.22
Interpeduncular nucleus, intermediate	118	7226.79	3311.49
Interpeduncular nucleus, dorsomedial	74.5	8122.66	4181.76
Interpeduncular nucleus, dorsolateral	97	5101.07	4004.39
Interpeduncular nucleus, rostrolateral	30.5	3226.45	3432.12
Rostral linear nucleus raphe	247.5	8520.71	3666.31
Central linear nucleus raphe	547.5	12949	3522.61
Dorsal nucleus raphe	1075.5	13280.3	2767.72
Hindbrain	238146	9971.85	2045.64
Pons	77296	9235.61	1824.06
Pons, sensory related	12624	6561.92	1452.99
Nucleus of the lateral lemniscus	2103.5	5807.77	1060.34
Principal sensory nucleus of the trigeminal	2947	5345.73	1671.99
Parabrachial nucleus	4927.5	8785.38	1881.15
Koelliker-Fuse subnucleus	955.5	10904.4	2129.55
Superior olivary complex	2646	5886.75	966.61
Superior olivary complex, periolivary region	965.5	5275.06	518.63
Superior olivary complex, medial part	881.5	9039.58	1280.66
Superior olivary complex, lateral part	799	4729.56	1267.54
Pons, motor related	32336.5	11160.3	2151.76
Barrington's nucleus	122	15522.9	3396.19
Dorsal tegmental nucleus	631.5	12177.2	3678.6
Posterodorsal tegmental nucleus	336.5	14039.1	4969.94
Pontine central gray	3037	11153.9	3808.88
Pontine gray	9924.5	20587.6	1091.73
Pontine reticular nucleus, caudal part	10143.5	8640	2364.1
Supragenual nucleus	93.5	10666.7	5095.7
Supratrigeminal nucleus	1500	11557.9	1486.01
Tegmental reticular nucleus	4735.5	13718.6	1847.62
Motor nucleus of trigeminal	525	2964.79	1662.33
Peritrigeminal zone	803	4995.33	1902.25
Accessory trigeminal nucleus	10.5	1490.02	2370.48
Parvicellular motor 5 nucleus	347	9958.74	1636.8
Intertrigeminal nucleus	127	5785.05	1976.78
Pons, behavioral state related	16722	9657.35	2072.36
Superior central nucleus raphe	3736	12356.8	2432.49
Locus ceruleus	59.5	8242.42	3033.54
Laterodorsal tegmental nucleus	1508	14807	2238.96
Nucleus incertus	900.5	16690.4	3661.48
Pontine reticular nucleus	9017	7632.33	1867.61
Nucleus raphe pontis	695.5	14484.9	1778.24
Subceruleus nucleus	322	24216.2	2978.04
Sublaterodorsal nucleus	483.5	20629.3	3600.87
Medulla	160850	10369.1	2175.47
Medulla, sensory related	34940.5	8802.69	2287.21
Area postrema	46	1690.98	1597.2
Cochlear nuclei	6141	7552.2	3695.46
Dorsal cochlear nucleus	2561	8388.56	6844.7
Ventral cochlear nucleus	3580	7049.41	1867.47
Dorsal column nuclei	810	3903.91	1835.17
Cuneate nucleus	750	4503.66	1909.99
Gracile nucleus	60	1465.09	1529.66
External cuneate nucleus	583	5684.34	2268.89
Nucleus of the trapezoid body	111	1436.6	1471.09
Nucleus of the solitary tract	6885	16178	2423.04
Spinal nucleus of the trigeminal, caudal part	10347	12311.9	2235.82
Spinal nucleus of the trigeminal, interpolar part	7003	7585.16	1439.84
Spinal nucleus of the trigeminal, oral part	2643.5	5276.94	1699.26
Paratrigeminal nucleus	371	7210.45	2746.77
Medulla, motor related	104592	11960.6	2316.06
Abducens nucleus	291.5	19134.4	4225.22
Facial motor nucleus	993	2164.5	1288.85
Accessory facial motor nucleus	11.5	4181.82	1915.87
Nucleus ambiguus	426	19742.2	1462.15
Nucleus ambiguus, dorsal division	248.5	23422.7	1476.87
Nucleus ambiguus, ventral division	177.5	16182.3	1447.81
Dorsal motor nucleus of the vagus nerve	1300	14937.2	2953.32
Gigantocellular reticular nucleus	11719.5	8945.12	2294.1
Infracerebellar nucleus	119	4422.76	2531.05
Inferior olivary complex	6376.5	25058.1	1551.93
Intermediate reticular nucleus	15161.5	10922	1946.53
Inferior salivatory nucleus	62	17252.2	2769.47
Linear nucleus of the medulla	422.5	13705	1534.94
Lateral reticular nucleus	3307.5	11613.5	1295.24
Lateral reticular nucleus, magnocellular part	3000	11713.7	1410.29
Lateral reticular nucleus, parvicellular part	307.5	10719	272.992
Magnocellular reticular nucleus	3609.5	13517.9	1958.81
Medullary reticular nucleus	14124.5	13902.3	2160.52
Medullary reticular nucleus, dorsal part	9195.5	16829.1	2222.05
Medullary reticular nucleus, ventral part	4929	10496.7	2086.96
Parvicellular reticular nucleus	15859	14135.2	1874.91
Parasolitary nucleus	138.5	9926.09	2482.86
Paragigantocellular reticular nucleus	8161.5	17199.6	1889.75
Paragigantocellular reticular nucleus, dorsal part	2407.5	20157	3351.35
Paragigantocellular reticular nucleus, lateral part	5754	16204.9	1371.65
Perihypoglossal nuclei	1544.5	11360.5	3244.55
Nucleus of Roller	102	6695.38	2642.43
Nucleus prepositus	1442.5	11949.3	3317.93
Parapyramidal nucleus	806	17041.3	1279.02
Vestibular nuclei	17635	10994.9	3559.66
Lateral vestibular nucleus	559	3881.1	3088.97
Medial vestibular nucleus	12903	14204.7	3796.02
Spinal vestibular nucleus	3126.5	8346.03	3370.17
Superior vestibular nucleus	1046.5	5915.04	3134.38
Nucleus x	396.5	13935.2	3294.09
Hypoglossal nucleus	2027	14507.7	3366.84
Nucleus y	100	8510.64	5919.77
Medulla, behavioral state related	1217.5	9746.09	233.481
Nucleus raphe magnus	631	9590.12	220.181
Nucleus raphe pallidus	423.5	11316.9	212.253
Nucleus raphe obscurus	163	7510.44	310.793
Cerebellum	54748	2031.13	1853.33
Cerebellar cortex	48751	1900.66	1825.41
Vermal regions	30511	2999.51	2490.3
Lingula (I)	151.5	2474.73	4633.76
Central lobule	4502	2198.53	2796.05
Lobule II	1798	2677.59	2907.64
Lobule III	2704	1964.78	2741.18
Culmen	7132.5	2115.24	2223.68
Lobules IV-V	7132.5	2115.24	2223.68
Declive (VI)	4784	2861.86	1996.92
Folium-tuber vermis (VII)	2206	4165.58	2345.38
Pyramus (VIII)	1080.5	1724.06	2681.03
Uvula (IX)	5211.5	4734.1	2814.11
Nodulus (X)	5443	7140.12	3204.87
Hemispheric regions	18240	1178.48	1401.01
Simple lobule	3274	1149.57	1393.61
Ansiform lobule	7374	1364.75	1615.43
Crus 1	4056	1424.78	1813.67
Crus 2	3318	1297.91	1388.35
Paramedian lobule	2509.5	1028.04	1112.77
Copula pyramidis	1563.5	1247.9	1938.94
Paraflocculus	1806	630.507	893.696
Flocculus	1713	2564.43	1991.48
Cerebellar nuclei	4419.5	4956.51	2625.61
Fastigial nucleus	785	3136.08	2558.84
Interposed nucleus	2386	5539.38	2339.49
Dentate nucleus	1074.5	6392.27	3284.42
Vestibulocerebellar nucleus	174	4092.61	3228.01
fiber tracts	110106	4686.71	1615.24
cranial nerves	26804	4334.64	1250.21
vomeronasal nerve	8.5	1274	2109.96
olfactory nerve	11163	3735.32	1102.03
olfactory nerve layer of main olfactory bulb	5707.5	2748.39	935.283
lateral olfactory tract, general	3469.5	6530.06	1393.28
lateral olfactory tract, body	1776.5	3923.53	1172.68
dorsal limb	1693	21558.3	2670.52
anterior commissure, olfactory limb	1986	5219.23	1583.14
optic nerve	1645	2515.83	1162.52
brachium of the superior colliculus	149	1490.47	1797.29
superior colliculus commissure	115.5	8176.99	3442.35
optic chiasm	457	2954.05	1047.98
optic tract	886	2534.37	1012.83
oculomotor nerve	1004.5	9534.04	2669.1
medial longitudinal fascicle	817.5	11005.5	2743.63
posterior commissure	168.5	6237.13	2599.47
trochlear nerve	25.5	7221.24	2322.65
trigeminal nerve	4746.5	3977.32	1325.43
motor root of the trigeminal nerve	92	3090.81	1050.2
sensory root of the trigeminal nerve	4654.5	4000	1333.24
spinal tract of the trigeminal nerve	3665	4494.61	1462.37
facial nerve	553	10234.8	2770.58
genu of the facial nerve	251.5	17438.8	3280.26
vestibulocochlear nerve	4561	5492.91	1286.34
vestibular nerve	607	4846.91	2156.78
cochlear nerve	3954	5607.64	1126.89
trapezoid body	546.5	3619.95	550.844
dorsal acoustic stria	62	10253.2	4526.03
lateral lemniscus	3100.5	7436.09	1185.7
inferior colliculus commissure	87	9616.58	2656.53
brachium of the inferior colliculus	158	1294.09	1318.22
vagus nerve	40	8561.87	2315.67
solitary tract	40	8561.87	2315.67
dorsal roots	3057	8904.42	1742.92
cervicothalamic tract	3057	8904.42	1742.92
dorsal column	20	1800.28	2198.04
cuneate fascicle	20	1800.28	2198.04
medial lemniscus	3037	9142	1728.59
cerebellum related fiber tracts	12529.5	2551.9	2249.1
cerebellar commissure	45.5	1339.47	5635.5
cerebellar peduncles	6227.5	4416.37	1633.12
superior cerebelar peduncles	2783	6470.45	1646.93
superior cerebellar peduncle decussation	206	8467.57	2369.92
uncinate fascicle	60	1412.8	2694.12
ventral spinocerebellar tract	520	3639.55	637.697
middle cerebellar peduncle	1582.5	2899.68	1230.36
inferior cerebellar peduncle	1862	4288.01	2213.87
dorsal spinocerebellar tract	143	1944.75	324.306
arbor vitae	6256.5	1805.2	2483.59
supra-callosal cerebral white matter	4045.5	7514.5	1780.82
lateral forebrain bundle system	33970.5	4892.86	1499.59
corpus callosum	16823.5	4305.9	1622.72
corpus callosum, anterior forceps	8103	9374.4	1633.83
external capsule	5319.5	12185.4	1199.74
corpus callosum, extreme capsule	805.5	17229.9	876.7
genu of corpus callosum	1468	3526.06	1932.41
corpus callosum, posterior forceps	1969.5	2891.67	1124.74
corpus callosum, body	4209	2761.98	1840.76
corpus callosum, splenium	268.5	716.717	1345.82
corticospinal tract	5376.5	2908.03	1354.71
internal capsule	1986	1892.33	1480.35
cerebal peduncle	2363.5	5355.43	1562.65
pyramid	677	2415.16	493.691
pyramidal decussation	64.5	1808.15	1088.09
thalamus related	11770.5	9916.57	1309.68
external medullary lamina of the thalamus	4.5	80.9216	1568.97
optic radiation	9221.5	9935.96	1339.36
auditory radiation	2544.5	12519.1	1091.24
extrapyramidal fiber systems	4931	8004.46	1961.99
cerebral nuclei related	401	7120.98	1559.79
nigrostriatal tract	401	7120.98	1559.79
tectospinal pathway	2216.5	8628.19	2534.47
direct tectospinal pathway	0	0	2594.66
doral tegmental decussation	38	10666.7	3530.4
crossed tectospinal pathway	2178.5	8600.05	2521.93
rubrospinal tract	2313.5	7639.65	1559.13
ventral tegmental decussation	195.5	10306.4	3051.92
medial forebrain bundle system	25559.5	7249.7	1629.69
cerebrum related	21112.5	6778.57	1555.9
amygdalar capsule	1205.5	14902.8	921.63
anterior commissure, temporal limb	361.5	3391.38	1629.17
cingulum bundle	11681.5	18449.2	1810.25
fornix system	7125.5	3356.04	1524.5
alveus	3576.5	5131.39	1330.53
dorsal fornix	25.5	1342.11	3677.42
fimbria	1091	1440.53	1678.07
postcommissural fornix	1190.5	8580.18	1618.84
medial corticohypothalamic tract	80	20000	2546.98
columns of the fornix	1110.5	8241.19	1590.97
hippocampal commissures	1242	2430.08	1446.54
dorsal hippocampal commissure	1141.5	2389.64	1399.21
ventral hippocampal commissure	100.5	3008.42	2128.85
stria terminalis	738.5	4325.04	1259.73
commissural branch of stria terminalis	220.5	12411.6	839.331
hypothalamus related	4447	10820	2204.65
medial forebrain bundle	549.5	22035.1	2991.31
supraoptic commissures	19	1466.83	1129.54
mammillary related	1359	10443.8	2672.25
principal mammillary tract	257.5	15373.1	2563.71
mammillothalamic tract	584	9080.66	1930.91
mammillotegmental tract	392.5	11944.8	4565.69
mammillary peduncle	125	7714.56	2083.91
epithalamus related	2519.5	10369	1941.8
stria medullaris	1350	9972.3	1721.46
fasciculus retroflexus	1128	13483.8	2385.67
habenular commissure	41.5	1732.55	1758.16
ventricular systems	12155	4031.01	2456.18
lateral ventricle	6611	3567.4	2328.2
subependymal zone	214	3109.19	2712.76
choroid plexus	1469	2018.33	2215.07
third ventricle	4156.5	8906.39	2818.06
cerebral aqueduct	267	1274.56	2583.03
fourth ventricle	1117.5	2301.45	2545.27
lateral recess	422	1820.8	2423.51
central canal, spinal cord/medulla	3	6400	1792.8
